# Modular control of time and space during vertebrate axis segmentation

**DOI:** 10.1101/2023.08.30.555457

**Authors:** Ali Seleit, Ian Brettell, Tomas Fitzgerald, Carina Vibe, Felix Loosli, Joachim Wittbrodt, Kiyoshi Naruse, Ewan Birney, Alexander Aulehla

## Abstract

How temporal and spatial control of developmental processes are linked remains a fundamental question. Do underlying mechanisms form a single functional unit or are these dissociable modules?
