## Supplementary material for "Modular control of time and space during vertebrate axis segmentation": SI_3

### Sheet: Sheet1
Gene	ensembl ID	gRNA sequence
adgrg1	ENSORLG00000015287	AUAUGGCCUGGAUACGGAGCAGG
adgrg1	ENSORLG00000015287	AAAGGGAACAUUGCUACGUAUGG
adgrg1	ENSORLG00000015287	CACCGGAGUCCUGGCUAAUGUGG
fat4	ENSORLG00000020551	UAUCGAUAGCAGUUCCGGACAGG
fat4	ENSORLG00000020551	GGAUGUGACCAUGAUAGUUCUGG
fat4	ENSORLG00000020551	GGGUACUCCAAGUAGUAAGAAGG
novel gene (NA)	ENSORLG00000014616	CUGCUCCACCCCCAAACUCCAGG
novel gene (NA)	ENSORLG00000014616	UCCAGAAGCUCGUCUAGGACUGG
novel gene (NA)	ENSORLG00000014616	GAAGGAGUUUCACAGCCGCAUGG
mespa	ENSORLG00000014659	GGGUUCUCCUGGAACUGAAGGGG
mespa	ENSORLG00000014659	GCUGACCUUGGAGGUGUCCGAGG
mespb	ENSORLG00000014656	GUAGUCAAGAAAAGGGACCGAGG
mespb	ENSORLG00000014656	AGGUGUCUGUAGCUCUGCGCUGG
ngn1	ENSORLG00000020531	GCUGUCGAUGUCCGAAUACGCGG
ngn1	ENSORLG00000020531	GCGUACUGCGCGUCCAGCCCGGG
pcdh10b	ENSORLG00000020474	GCAGAACACGGAACGUUCGUGGG
pcdh10b	ENSORLG00000020474	CUGGGCGCAUCGAGGUGCGAGGG
pcdh10b	ENSORLG00000020474	UCGCUUGGUGGACACCCGCCUGG
atxn1l	ENSORLG00000028821	GGAUCUGUGCAUAACCAAGAGGG
atxn1l	ENSORLG00000028821	UAUAAGAACUGGCUGCCCAUUGG
dll1	ENSORLG00000010606	AGGGGUCACAGCUCCGCCGUAGG
dll1	ENSORLG00000010606	UGUCCAAAAGCAUCAUCUCGGGG
fzd3	ENSORLG00000011355	AACUCACUGUGGCUCUCUAUAGG
fzd3	ENSORLG00000011355	GGAUGAGUGUCAUAAGCUCAUGG
tcf25	ENSORLG00000009390	AAAAAUGUAACAGGUGGCACUGG
tcf25	ENSORLG00000009390	CGAUGUUUGCCGAAUACAGGAGG
tcf25	ENSORLG00000009390	GCAGUGGAGAAUGCAAAGUUUGG
